# DeepMOCCA: A pan-cancer prognostic model identifies personalized prognostic markers through graph attention and multi-omics data integration

**DOI:** 10.1101/2021.03.02.433454

**Authors:** Sara Althubaiti, Maxat Kulmanov, Yang Liu, Georgios V Gkoutos, Paul Schofield, Robert Hoehndorf

## Abstract

Combining multiple types of genomic, transcriptional, proteomic, and epigenetic datasets has the potential to reveal biological mechanisms across multiple scales, and may lead to more accurate models for clinical decision support. Developing efficient models that can derive clinical outcomes from high-dimensional data remains problematical; challenges include the integration of multiple types of omics data, inclusion of biological background knowledge, and developing machine learning models that are able to deal with this high dimensionality while having only few samples from which to derive a model. We developed DeepMOCCA, a framework for multi-omics cancer analysis. We combine different types of omics data using biological relations between genes, transcripts, and proteins, combine the multi-omics data with background knowledge in the form of protein–protein interaction networks, and use graph convolution neural networks to exploit this combination of multi-omics data and background knowledge. DeepMOCCA predicts survival time for individual patient samples for 33 cancer types and outperforms most existing survival prediction methods. Moreover, DeepMOCCA includes a graph attention mechanism which prioritizes driver genes and prognostic markers in a patient-specific manner; the attention mechanism can be used to identify drivers and prognostic markers within cohorts and individual patients.

**Author summary:** Linking the features of tumors to a prognosis for the patient is a critical part of managing cancer. Many methods have been applied to this problem but we still lack accurate prognostic markers for many cancers. We now have more information than ever before on the state of the cancer genome, the epigenetic changes in tumors, and gene expression at both RNA and protein levels. Here, we address the question of how this data can be used to predict cancer survival and discover which tumor genes make the greatest contribution to the prognosis in individual tumor samples. We have developed a computational model, DeepMOCCA, that uses artificial neural networks underpinned by a large graph constructed from background knowledge concerning the functional interactions between genes and their products. We show that with our method, DeepMOCCA can predict cancer survival time based entirely on features of the tumor at a cellular and molecular level. The method confirms many existing genes that affect survival but for some cancers suggests new genes, either not implicated in survival before or not known to be important in that particular cancer. The ability to predict the important features in individual tumors provided by our method raises the possibility of personalized therapy based on the gene or network dominating the prognosis for that patient.
