## Supplementary File 1 for "DeepMOCCA: A pan-cancer prognostic model identifies personalized prognostic markers through graph attention and multi-omics data integration"

Ensembl_gene	Cancer_type	Gene_name	Driver in the same cancer	Driver in other cancer	Prognostic in the same cancer	Prognostic in other cancer	freq
ENSG00000113580	TCGA-HNSC	NR3C1	0	0	0	0	8
ENSG00000154719	TCGA-HNSC	MRPL39	0	0	0	0	8
ENSG00000162191	TCGA-PCPG	UBXN1	0	0	0	0	8
ENSG00000168077	TCGA-SKCM	SCARA3	0	0	0	0	7
ENSG00000121691	TCGA-LIHC	CAT	0	0	0	0	6
ENSG00000114698	TCGA-HNSC	PLSCR4	0	0	0	0	6
ENSG00000144152	TCGA-LIHC	FBLN7	0	0	0	0	6
ENSG00000180424	TCGA-SKCM	DEFB123	0	0	0	0	6
ENSG00000141971	TCGA-BLCA	MVB12A	0	0	0	0	5
ENSG00000143387	TCGA-UCEC	CTSK	0	0	0	0	5
ENSG00000125651	TCGA-STAD	GTF2F1	0	0	0	0	5
ENSG00000116996	TCGA-PRAD	ZP4	0	0	0	0	5
ENSG00000069849	TCGA-THCA	ATP1B3	0	0	0	0	5
ENSG00000089737	TCGA-ESCA	DDX24	0	0	0	0	5
ENSG00000186815	TCGA-COAD	TPCN1	0	0	0	0	5
ENSG00000109113	TCGA-LAML	RAB34	0	0	0	0	5
ENSG00000125449	TCGA-CESC	ARMC7	0	0	0	0	4
ENSG00000184056	TCGA-UCEC	VPS33B	0	0	0	0	4
ENSG00000274749	TCGA-PAAD	KRTAP7-1	0	0	0	0	4
ENSG00000285458	TCGA-HNSC	AC093827.5	0	0	0	0	4
ENSG00000138379	TCGA-STAD	MSTN	0	0	0	0	4
ENSG00000142871	TCGA-HNSC	CYR61	0	0	0	0	4
ENSG00000160679	TCGA-LAML	CHTOP	0	0	0	0	4
ENSG00000140374	TCGA-BLCA	ETFA	0	0	0	0	4
ENSG00000185122	TCGA-LIHC	HSF1	0	0	0	0	4
ENSG00000140279	TCGA-THCA	DUOX2	0	0	0	0	4
ENSG00000108830	TCGA-HNSC	RND2	0	0	0	0	4
ENSG00000198856	TCGA-LGG	OSTC	0	0	0	0	4
ENSG00000126216	TCGA-COAD	TUBGCP3	0	0	0	0	4
ENSG00000134901	TCGA-SKCM	KDELC1	0	0	0	0	4
ENSG00000165694	TCGA-LGG	FRMD7	0	0	0	0	4
ENSG00000102910	TCGA-THCA	LONP2	0	0	0	0	4
ENSG00000164924	TCGA-SKCM	YWHAZ	0	0	0	0	4
ENSG00000175518	TCGA-TGCT	UBQLNL	0	0	0	0	4
ENSG00000162929	TCGA-LIHC	KIAA1841	0	0	0	0	4
ENSG00000160439	TCGA-BLCA	RDH13	0	0	0	0	4
ENSG00000154743	TCGA-STAD	TSEN2	0	0	0	0	4
ENSG00000164169	TCGA-LGG	PRMT10	0	0	0	0	4
ENSG00000233917	TCGA-LIHC	POTEB	0	0	0	0	4
ENSG00000078579	TCGA-CESC	FGF20	0	0	0	0	4
ENSG00000175894	TCGA-SKCM	TSPEAR	0	0	0	0	4
ENSG00000013810	TCGA-THCA	TACC3	0	0	0	0	4
ENSG00000166451	TCGA-CESC	CENPN	0	0	0	0	4
ENSG00000204007	TCGA-SARC	GLT6D1	0	0	0	0	4
ENSG00000188522	TCGA-UCEC	FAM83G	0	0	0	0	4
ENSG00000105392	TCGA-PRAD	CRX	0	0	0	0	4
ENSG00000169740	TCGA-HNSC	ZNF32	0	0	0	0	4
ENSG00000152439	TCGA-KIRP	ZNF773	0	0	0	0	4
ENSG00000196660	TCGA-LUSC	SLC30A10	0	0	0	0	4
ENSG00000119725	TCGA-LGG	ZNF410	0	0	0	0	4
ENSG00000124107	TCGA-STAD	SLPI	0	0	0	0	4
ENSG00000174937	TCGA-SKCM	OR5M3	0	0	0	0	4
ENSG00000147854	TCGA-LIHC	UHRF2	0	0	0	0	3
ENSG00000141447	TCGA-UCEC	OSBPL1A	0	0	0	0	3
ENSG00000165935	TCGA-HNSC	SMCO2	0	0	0	0	3
ENSG00000074356	TCGA-THCA	C17orf85	0	0	0	0	3
ENSG00000008130	TCGA-SKCM	NADK	0	0	0	0	3
ENSG00000174010	TCGA-HNSC	KLHL15	0	0	0	0	3
ENSG00000119402	TCGA-PCPG	FBXW2	0	0	0	0	3
ENSG00000070031	TCGA-KIRP	SCT	0	0	0	0	3
ENSG00000203859	TCGA-LGG	HSD3B2	0	0	0	0	3
ENSG00000113732	TCGA-STAD	ATP6V0E1	0	0	0	0	3
ENSG00000196470	TCGA-LGG	SIAH1	0	0	0	0	3
ENSG00000095319	TCGA-COAD	NUP188	0	0	0	0	3
ENSG00000124374	TCGA-SKCM	PAIP2B	0	0	0	0	3
ENSG00000150455	TCGA-BLCA	TIRAP	0	0	0	0	3
ENSG00000165633	TCGA-LGG	VSTM4	0	0	0	0	3
ENSG00000137815	TCGA-SKCM	RTF1	0	0	0	0	3
ENSG00000170965	TCGA-UCEC	PLAC1	0	0	0	0	3
ENSG00000187605	TCGA-PAAD	TET3	0	0	0	0	3
ENSG00000151704	TCGA-PAAD	KCNJ1	0	0	0	0	3
ENSG00000104219	TCGA-SKCM	ZDHHC2	0	0	0	0	3
ENSG00000272617	TCGA-LIHC	RP11-343C2.12	0	0	0	0	3
ENSG00000253251	TCGA-SARC	CTC-534A2.2	0	0	0	0	3
ENSG00000105371	TCGA-STAD	ICAM4	0	0	0	0	3
ENSG00000196912	TCGA-PRAD	ANKRD36B	0	0	0	0	3
ENSG00000167641	TCGA-HNSC	PPP1R14A	0	0	0	0	3
ENSG00000116774	TCGA-PCPG	OLFML3	0	0	0	0	3
ENSG00000167792	TCGA-ESCA	NDUFV1	0	0	0	0	3
ENSG00000180336	TCGA-LUAD	C17orf104	0	0	0	0	3
ENSG00000056586	TCGA-LIHC	RC3H2	0	0	0	0	3
ENSG00000107954	TCGA-LGG	NEURL1	0	0	0	0	3
ENSG00000120860	TCGA-CESC	CCDC53	0	0	0	0	3
ENSG00000070778	TCGA-PRAD	PTPN21	0	0	0	0	3
ENSG00000087494	TCGA-COAD	PTHLH	0	0	0	0	3
ENSG00000004838	TCGA-ESCA	ZMYND10	0	0	0	0	3
ENSG00000180098	TCGA-TGCT	TRNAU1AP	0	0	0	0	3
ENSG00000198453	TCGA-LAML	ZNF568	0	0	0	0	3
ENSG00000175426	TCGA-SKCM	PCSK1	0	0	0	0	3
ENSG00000205420	TCGA-LIHC	KRT6A	0	0	0	0	3
ENSG00000117501	TCGA-LGG	MROH9	0	0	0	0	3
ENSG00000105926	TCGA-LIHC	MPP6	0	0	0	0	3
ENSG00000132383	TCGA-THCA	RPA1	0	0	0	0	3
ENSG00000175787	TCGA-TGCT	ZNF169	0	0	0	0	3
ENSG00000258947	TCGA-PRAD	TUBB3	0	0	0	0	3
ENSG00000145781	TCGA-ESCA	COMMD10	0	0	0	0	3
ENSG00000170004	TCGA-CESC	CHD3	0	0	0	0	3
ENSG00000139292	TCGA-SKCM	LGR5	0	0	0	0	3
ENSG00000116014	TCGA-PAAD	KISS1R	0	0	0	0	3
ENSG00000096088	TCGA-PRAD	PGC	0	0	0	0	3
ENSG00000143196	TCGA-LGG	DPT	0	0	0	0	3
ENSG00000006071	TCGA-THCA	ABCC8	0	0	0	0	3
ENSG00000171401	TCGA-CESC	KRT13	0	0	0	0	3
ENSG00000165140	TCGA-PRAD	FBP1	0	0	0	0	3
ENSG00000119927	TCGA-HNSC	GPAM	0	0	0	0	3
ENSG00000110696	TCGA-UCEC	C11orf58	0	0	0	0	3
ENSG00000153187	TCGA-HNSC	HNRNPU	0	0	0	0	3
ENSG00000170561	TCGA-LUSC	IRX2	0	0	0	0	3
ENSG00000227268	TCGA-THCA	KLLN	0	0	0	0	3
ENSG00000185482	TCGA-KIRP	STAC3	0	0	0	0	3
ENSG00000184185	TCGA-THCA	KCNJ12	0	0	0	0	3
ENSG00000092529	TCGA-HNSC	CAPN3	0	0	0	0	3
ENSG00000099804	TCGA-THCA	CDC34	0	0	0	0	3
ENSG00000163904	TCGA-ESCA	SENP2	0	0	0	0	3
ENSG00000054356	TCGA-BLCA	PTPRN	0	0	0	0	3
ENSG00000165219	TCGA-HNSC	GAPVD1	0	0	0	0	3
ENSG00000136487	TCGA-TGCT	GH2	0	0	0	0	3
ENSG00000174891	TCGA-LGG	RSRC1	0	0	0	0	3
ENSG00000163682	TCGA-ESCA	RPL9	0	0	0	0	3
ENSG00000117215	TCGA-BLCA	PLA2G2D	0	0	0	0	3
ENSG00000156006	TCGA-PRAD	NAT2	0	0	0	0	3
ENSG00000006757	TCGA-UCEC	PNPLA4	0	0	0	0	3
ENSG00000149573	TCGA-BLCA	MPZL2	0	0	0	0	3
ENSG00000135905	TCGA-SKCM	DOCK10	0	0	0	0	3
ENSG00000183971	TCGA-COAD	NPW	0	0	0	0	3
ENSG00000171860	TCGA-SKCM	C3AR1	0	0	0	0	3
ENSG00000056291	TCGA-LUSC	NPFFR2	0	0	0	0	3
ENSG00000183921	TCGA-THCA	SDR42E2	0	0	0	0	3
ENSG00000122741	TCGA-CESC	DCAF10	0	0	0	0	3
ENSG00000002746	TCGA-LAML	HECW1	0	0	0	0	3
ENSG00000177879	TCGA-PCPG	AP3S1	0	0	0	0	3
ENSG00000113328	TCGA-LIHC	CCNG1	0	0	0	0	3
ENSG00000101132	TCGA-KIRP	PFDN4	0	0	0	0	3
ENSG00000099326	TCGA-LIHC	MZF1	0	0	0	0	3
ENSG00000261787	TCGA-STAD	TCF24	0	0	0	0	3
ENSG00000110651	TCGA-UCEC	CD81	0	0	0	0	3
ENSG00000166368	TCGA-PCPG	OR2D2	0	0	0	0	3
ENSG00000179041	TCGA-SKCM	RRS1	0	0	0	0	3
ENSG00000104695	TCGA-SARC	PPP2CB	0	0	0	0	3
ENSG00000257365	TCGA-LGG	FNTB	0	0	0	0	3
ENSG00000176142	TCGA-CESC	TMEM39A	0	0	0	0	3
ENSG00000104825	TCGA-UCEC	NFKBIB	0	0	0	0	3
ENSG00000141458	TCGA-UCEC	NPC1	0	0	0	0	3
ENSG00000213347	TCGA-UCEC	MXD3	0	0	0	0	3
ENSG00000163618	TCGA-UCEC	CADPS	0	0	0	0	3
ENSG00000086015	TCGA-THCA	MAST2	0	0	0	0	3
ENSG00000109814	TCGA-SKCM	UGDH	0	0	0	0	3
ENSG00000043591	TCGA-STAD	ADRB1	0	0	0	0	3
ENSG00000126814	TCGA-LGG	TRMT5	0	0	0	0	3
ENSG00000176177	TCGA-KIRP	ENTHD1	0	0	0	0	3
ENSG00000064601	TCGA-SKCM	CTSA	0	0	0	0	3
ENSG00000101266	TCGA-CESC	CSNK2A1	0	0	0	0	3
ENSG00000140332	TCGA-CESC	TLE3	0	0	0	0	3
ENSG00000123643	TCGA-CESC	SLC36A1	0	0	0	0	3
ENSG00000138688	TCGA-LGG	KIAA1109	0	0	0	0	3
ENSG00000243543	TCGA-PAAD	WFDC6	0	0	0	0	2
ENSG00000152669	TCGA-PRAD	CCNO	0	0	0	0	2
ENSG00000171517	TCGA-BLCA	LPAR3	0	0	0	0	2
ENSG00000108861	TCGA-PRAD	DUSP3	0	0	0	0	2
ENSG00000186141	TCGA-UCEC	POLR3C	0	0	0	0	2
ENSG00000119699	TCGA-LIHC	TGFB3	0	0	0	0	2
ENSG00000164334	TCGA-UCEC	FAM170A	0	0	0	0	2
ENSG00000147383	TCGA-SARC	NSDHL	0	0	0	0	2
ENSG00000073670	TCGA-ACC	ADAM11	0	0	0	0	2
ENSG00000213401	TCGA-BLCA	MAGEA12	0	0	0	0	2
ENSG00000172199	TCGA-UCEC	OR8U1	0	0	0	0	2
ENSG00000137968	TCGA-BLCA	SLC44A5	0	0	0	0	2
ENSG00000176922	TCGA-LUSC	OR51S1	0	0	0	0	2
ENSG00000164900	TCGA-BLCA	GBX1	0	0	0	0	2
ENSG00000164307	TCGA-COAD	ERAP1	0	0	0	0	2
ENSG00000100347	TCGA-STAD	SAMM50	0	0	0	0	2
ENSG00000095397	TCGA-BLCA	DFNB31	0	0	0	0	2
ENSG00000184954	TCGA-SARC	OR6C70	0	0	0	0	2
ENSG00000173926	TCGA-KIRP	MARCHF3	0	0	0	0	2
ENSG00000104904	TCGA-UCEC	OAZ1	0	0	0	0	2
ENSG00000171307	TCGA-HNSC	ZDHHC16	0	0	0	0	2
ENSG00000184995	TCGA-BLCA	IFNE	0	0	0	0	2
ENSG00000114948	TCGA-ESCA	ADAM23	0	0	0	0	2
ENSG00000012504	TCGA-UVM	NR1H4	0	0	0	0	2
ENSG00000277775	TCGA-BLCA	H3C7	0	0	0	0	2
ENSG00000160325	TCGA-TGCT	CACFD1	0	0	0	0	2
ENSG00000160339	TCGA-LIHC	FCN2	0	0	0	0	2
ENSG00000149089	TCGA-STAD	APIP	0	0	0	0	2
ENSG00000111729	TCGA-READ	CLEC4A	0	0	0	0	2
ENSG00000181963	TCGA-PRAD	OR52K2	0	0	0	0	2
ENSG00000143162	TCGA-LUSC	CREG1	0	0	0	0	2
ENSG00000184374	TCGA-STAD	COLEC10	0	0	0	0	2
ENSG00000019995	TCGA-LUSC	ZRANB1	0	0	0	0	2
ENSG00000139370	TCGA-KIRC	SLC15A4	0	0	0	0	2
ENSG00000188636	TCGA-SARC	LDOC1L	0	0	0	0	2
ENSG00000165495	TCGA-SARC	PKNOX2	0	0	0	0	2
ENSG00000197885	TCGA-LGG	NKIRAS1	0	0	0	0	2
ENSG00000196152	TCGA-LGG	ZNF79	0	0	0	0	2
ENSG00000255245	TCGA-TGCT	FXYD6-FXYD2	0	0	0	0	2
ENSG00000076201	TCGA-TGCT	PTPN23	0	0	0	0	2
ENSG00000172113	TCGA-UCEC	NME6	0	0	0	0	2
ENSG00000162643	TCGA-PRAD	WDR63	0	0	0	0	2
ENSG00000127954	TCGA-COAD	STEAP4	0	0	0	0	2
ENSG00000167100	TCGA-THCA	SAMD14	0	0	0	0	2
ENSG00000171206	TCGA-LUSC	TRIM8	0	0	0	0	2
ENSG00000213614	TCGA-STAD	HEXA	0	0	0	0	2
ENSG00000067057	TCGA-THCA	PFKP	0	0	0	0	2
ENSG00000258453	TCGA-KIRC	OR11H2	0	0	0	0	2
ENSG00000006831	TCGA-LGG	ADIPOR2	0	0	0	0	2
ENSG00000182315	TCGA-LIHC	MBD3L3	0	0	0	0	2
ENSG00000151332	TCGA-SARC	MBIP	0	0	0	0	2
ENSG00000146676	TCGA-LGG	PURB	0	0	0	0	2
ENSG00000153404	TCGA-SARC	PLEKHG4B	0	0	0	0	2
ENSG00000277150	TCGA-LUSC	F8A3	0	0	0	0	2
ENSG00000254505	TCGA-KIRC	CHMP4A	0	0	0	0	2
ENSG00000178952	TCGA-BLCA	TUFM	0	0	0	0	2
ENSG00000074696	TCGA-UCEC	PTPLAD1	0	0	0	0	2
ENSG00000169474	TCGA-KIRP	SPRR1A	0	0	0	0	2
ENSG00000093000	TCGA-LUSC	NUP50	0	0	0	0	2
ENSG00000124813	TCGA-UCEC	RUNX2	0	0	0	0	2
ENSG00000131558	TCGA-LIHC	EXOC4	0	0	0	0	2
ENSG00000038274	TCGA-UCEC	MAT2B	0	0	0	0	2
ENSG00000100410	TCGA-KIRP	PHF5A	0	0	0	0	2
ENSG00000170961	TCGA-BLCA	HAS2	0	0	0	0	2
ENSG00000141753	TCGA-LGG	IGFBP4	0	0	0	0	2
ENSG00000165792	TCGA-PRAD	METTL17	0	0	0	0	2
ENSG00000157150	TCGA-ESCA	TIMP4	0	0	0	0	2
ENSG00000156873	TCGA-KIRC	PHKG2	0	0	0	0	2
ENSG00000145439	TCGA-THCA	CBR4	0	0	0	0	2
ENSG00000224982	TCGA-HNSC	TMEM233	0	0	0	0	2
ENSG00000125787	TCGA-ACC	GNRH2	0	0	0	0	2
ENSG00000095383	TCGA-PAAD	TBC1D2	0	0	0	0	2
ENSG00000243811	TCGA-PAAD	APOBEC3D	0	0	0	0	2
ENSG00000095585	TCGA-COAD	BLNK	0	0	0	0	2
ENSG00000105971	TCGA-PAAD	CAV2	0	0	0	0	2
ENSG00000114933	TCGA-MESO	INO80D	0	0	0	0	2
ENSG00000114573	TCGA-PRAD	ATP6V1A	0	0	0	0	2
ENSG00000138642	TCGA-LGG	HERC6	0	0	0	0	2
ENSG00000274523	TCGA-KIRP	RCC1L	0	0	0	0	2
ENSG00000179008	TCGA-UCS	C14orf39	0	0	0	0	2
ENSG00000172350	TCGA-STAD	ABCG4	0	0	0	0	2
ENSG00000145337	TCGA-SARC	PYURF	0	0	0	0	2
ENSG00000171916	TCGA-ESCA	LGALS9C	0	0	0	0	2
ENSG00000162814	TCGA-PAAD	SPATA17	0	0	0	0	2
ENSG00000106683	TCGA-STAD	LIMK1	0	0	0	0	2
ENSG00000130023	TCGA-SARC	ERMARD	0	0	0	0	2
ENSG00000108510	TCGA-LIHC	MED13	0	0	0	0	2
ENSG00000243896	TCGA-THCA	OR2A7	0	0	0	0	2
ENSG00000198899	TCGA-MESO	MT-ATP6	0	0	0	0	2
ENSG00000187535	TCGA-STAD	IFT140	0	0	0	0	2
ENSG00000187260	TCGA-LUSC	WDR86	0	0	0	0	2
ENSG00000131634	TCGA-UCEC	TMEM204	0	0	0	0	2
ENSG00000114021	TCGA-KIRC	NIT2	0	0	0	0	2
ENSG00000102174	TCGA-PCPG	PHEX	0	0	0	0	2
ENSG00000243943	TCGA-HNSC	ZNF512	0	0	0	0	2
ENSG00000143390	TCGA-UCEC	RFX5	0	0	0	0	2
ENSG00000121644	TCGA-UCEC	DESI2	0	0	0	0	2
ENSG00000148154	TCGA-BLCA	UGCG	0	0	0	0	2
ENSG00000167074	TCGA-HNSC	TEF	0	0	0	0	2
ENSG00000172348	TCGA-BLCA	RCAN2	0	0	0	0	2
ENSG00000198208	TCGA-LGG	RPS6KL1	0	0	0	0	2
ENSG00000181418	TCGA-STAD	DDN	0	0	0	0	2
ENSG00000090372	TCGA-UCEC	STRN4	0	0	0	0	2
ENSG00000085117	TCGA-SKCM	CD82	0	0	0	0	2
ENSG00000197253	TCGA-STAD	TPSB2	0	0	0	0	2
ENSG00000177595	TCGA-SKCM	PIDD	0	0	0	0	2
ENSG00000117298	TCGA-SKCM	ECE1	0	0	0	0	2
ENSG00000138738	TCGA-STAD	PRDM5	0	0	0	0	2
ENSG00000156172	TCGA-BLCA	C8orf37	0	0	0	0	2
ENSG00000005175	TCGA-SARC	RPAP3	0	0	0	0	2
ENSG00000162972	TCGA-SKCM	C2orf47	0	0	0	0	2
ENSG00000175182	TCGA-PAAD	FAM131A	0	0	0	0	2
ENSG00000140459	TCGA-SKCM	CYP11A1	0	0	0	0	2
ENSG00000071537	TCGA-READ	SEL1L	0	0	0	0	2
ENSG00000182890	TCGA-PRAD	GLUD2	0	0	0	0	2
ENSG00000108256	TCGA-STAD	NUFIP2	0	0	0	0	2
ENSG00000143862	TCGA-PCPG	ARL8A	0	0	0	0	2
ENSG00000176678	TCGA-LGG	FOXL1	0	0	0	0	2
ENSG00000136869	TCGA-HNSC	TLR4	0	0	0	0	2
ENSG00000242616	TCGA-TGCT	GNG10	0	0	0	0	2
ENSG00000156110	TCGA-READ	ADK	0	0	0	0	2
ENSG00000006453	TCGA-UCEC	BAIAP2L1	0	0	0	0	2
ENSG00000125945	TCGA-PRAD	ZNF436	0	0	0	0	2
ENSG00000116199	TCGA-SKCM	FAM20B	0	0	0	0	2
ENSG00000170790	TCGA-STAD	OR10A2	0	0	0	0	2
ENSG00000214819	TCGA-KICH	CDRT15L2	0	0	0	0	2
ENSG00000151657	TCGA-LIHC	KIN	0	0	0	0	2
ENSG00000154122	TCGA-PCPG	ANKH	0	0	0	0	2
ENSG00000186910	TCGA-GBM	SERPINA11	0	0	0	0	2
ENSG00000119977	TCGA-LGG	TCTN3	0	0	0	0	2
ENSG00000241685	TCGA-BLCA	ARPC1A	0	0	0	0	2
ENSG00000213741	TCGA-LGG	RPS29	0	0	0	0	2
ENSG00000013561	TCGA-LUSC	RNF14	0	0	0	0	2
ENSG00000133265	TCGA-LUSC	HSPBP1	0	0	0	0	2
ENSG00000249751	TCGA-STAD	ECSCR	0	0	0	0	2
ENSG00000162493	TCGA-PAAD	PDPN	0	0	0	0	2
ENSG00000119471	TCGA-UCEC	HSDL2	0	0	0	0	2
ENSG00000088876	TCGA-LIHC	ZNF343	0	0	0	0	2
ENSG00000109743	TCGA-ESCA	BST1	0	0	0	0	2
ENSG00000183798	TCGA-LUSC	EMILIN3	0	0	0	0	2
ENSG00000096654	TCGA-UCEC	ZNF184	0	0	0	0	2
ENSG00000198042	TCGA-CESC	MAK16	0	0	0	0	2
ENSG00000178645	TCGA-PCPG	C10orf53	0	0	0	0	2
ENSG00000185950	TCGA-HNSC	IRS2	0	0	0	0	2
ENSG00000159640	TCGA-LUSC	ACE	0	0	0	0	2
ENSG00000172046	TCGA-UCEC	USP19	0	0	0	0	2
ENSG00000124802	TCGA-LUSC	EEF1E1	0	0	0	0	2
ENSG00000169903	TCGA-UCEC	TM4SF4	0	0	0	0	2
ENSG00000163072	TCGA-SARC	NOSTRIN	0	0	0	0	2
ENSG00000083642	TCGA-LUAD	PDS5B	0	0	0	0	2
ENSG00000134153	TCGA-COAD	EMC7	0	0	0	0	2
ENSG00000221888	TCGA-LUSC	OR1C1	0	0	0	0	2
ENSG00000266472	TCGA-LUSC	MRPS21	0	0	0	0	2
ENSG00000145824	TCGA-GBM	CXCL14	0	0	0	0	2
ENSG00000131831	TCGA-UCEC	RAI2	0	0	0	0	2
ENSG00000154269	TCGA-LUSC	ENPP3	0	0	0	0	2
ENSG00000166925	TCGA-LGG	TSC22D4	0	0	0	0	2
ENSG00000108389	TCGA-STAD	MTMR4	0	0	0	0	2
ENSG00000091436	TCGA-SKCM	MLTK	0	0	0	0	2
ENSG00000173338	TCGA-SARC	KCNK7	0	0	0	0	2
ENSG00000184860	TCGA-BRCA	SDR42E1	0	0	0	0	2
ENSG00000205923	TCGA-LGG	CEMP1	0	0	0	0	2
ENSG00000185352	TCGA-PCPG	HS6ST3	0	0	0	0	2
ENSG00000110172	TCGA-TGCT	CHORDC1	0	0	0	0	2
ENSG00000105865	TCGA-PCPG	DUS4L	0	0	0	0	2
ENSG00000167874	TCGA-BRCA	TMEM88	0	0	0	0	2
ENSG00000170128	TCGA-HNSC	GPR25	0	0	0	0	2
ENSG00000277224	TCGA-HNSC	H2BC7	0	0	0	0	2
ENSG00000157020	TCGA-THCA	SEC13	0	0	0	0	2
ENSG00000222046	TCGA-SARC	DCDC2B	0	0	0	0	2
ENSG00000090339	TCGA-HNSC	ICAM1	0	0	0	0	2
ENSG00000134265	TCGA-PRAD	NAPG	0	0	0	0	2
ENSG00000100842	TCGA-CESC	EFS	0	0	0	0	2
ENSG00000114978	TCGA-CESC	MOB1A	0	0	0	0	2
ENSG00000143498	TCGA-UCS	TAF1A	0	0	0	0	2
ENSG00000198954	TCGA-SKCM	KIAA1279	0	0	0	0	2
ENSG00000101951	TCGA-LUAD	PAGE4	0	0	0	0	2
ENSG00000186660	TCGA-BLCA	ZFP91	0	0	0	0	2
ENSG00000188549	TCGA-PAAD	C15orf52	0	0	0	0	1
ENSG00000170162	TCGA-PAAD	VGLL2	0	0	0	0	1
ENSG00000110074	TCGA-PAAD	FOXRED1	0	0	0	0	1
ENSG00000196141	TCGA-TGCT	SPATS2L	0	0	0	0	1
ENSG00000134717	TCGA-PCPG	BTF3L4	0	0	0	0	1
ENSG00000157017	TCGA-PCPG	GHRL	0	0	0	0	1
ENSG00000065911	TCGA-PAAD	MTHFD2	0	0	0	0	1
ENSG00000004848	TCGA-CESC	ARX	0	0	0	0	1
ENSG00000101624	TCGA-HNSC	CEP76	0	0	0	0	1
ENSG00000213918	TCGA-THCA	DNASE1	0	0	0	0	1
ENSG00000099338	TCGA-BRCA	CATSPERG	0	0	0	0	1
ENSG00000111817	TCGA-ACC	DSE	0	0	0	0	1
ENSG00000182472	TCGA-BRCA	CAPN12	0	0	0	0	1
ENSG00000159455	TCGA-MESO	LCE2B	0	0	0	0	1
ENSG00000064393	TCGA-BLCA	HIPK2	0	0	0	0	1
ENSG00000139899	TCGA-PCPG	CBLN3	0	0	0	0	1
ENSG00000111237	TCGA-PCPG	VPS29	0	0	0	0	1
ENSG00000115761	TCGA-BRCA	NOL10	0	0	0	0	1
ENSG00000127334	TCGA-BRCA	DYRK2	0	0	0	0	1
ENSG00000101888	TCGA-TGCT	NXT2	0	0	0	0	1
ENSG00000198929	TCGA-PCPG	NOS1AP	0	0	0	0	1
ENSG00000134278	TCGA-PAAD	SPIRE1	0	0	0	0	1
ENSG00000136732	TCGA-LUSC	GYPC	0	0	0	0	1
ENSG00000187257	TCGA-LUSC	RSBN1L	0	0	0	0	1
ENSG00000243725	TCGA-HNSC	TTC4	0	0	0	0	1
ENSG00000156959	TCGA-UVM	LHFPL4	0	0	0	0	1
ENSG00000106772	TCGA-HNSC	PRUNE2	0	0	0	0	1
ENSG00000186088	TCGA-PAAD	GSAP	0	0	0	0	1
ENSG00000184304	TCGA-TGCT	PRKD1	0	0	0	0	1
ENSG00000149499	TCGA-LUSC	EML3	0	0	0	0	1
ENSG00000170442	TCGA-MESO	KRT86	0	0	0	0	1
ENSG00000183111	TCGA-UCEC	ARHGEF37	0	0	0	0	1
ENSG00000204366	TCGA-STAD	ZBTB12	0	0	0	0	1
ENSG00000172146	TCGA-PCPG	OR1A1	0	0	0	0	1
ENSG00000006451	TCGA-LUSC	RALA	0	0	0	0	1
ENSG00000176170	TCGA-GBM	SPHK1	0	0	0	0	1
ENSG00000186827	TCGA-BRCA	TNFRSF4	0	0	0	0	1
ENSG00000160202	TCGA-SARC	CRYAA	0	0	0	0	1
ENSG00000084234	TCGA-UCEC	APLP2	0	0	0	0	1
ENSG00000169314	TCGA-KIRC	C22orf15	0	0	0	0	1
ENSG00000102531	TCGA-STAD	FNDC3A	0	0	0	0	1
ENSG00000164120	TCGA-GBM	HPGD	0	0	0	0	1
ENSG00000173253	TCGA-LUAD	DMRT2	0	0	0	0	1
ENSG00000169679	TCGA-UCEC	BUB1	0	0	0	0	1
ENSG00000165887	TCGA-PAAD	ANKRD2	0	0	0	0	1
ENSG00000104765	TCGA-BRCA	BNIP3L	0	0	0	0	1
ENSG00000171044	TCGA-TGCT	XKR6	0	0	0	0	1
ENSG00000115520	TCGA-LUAD	COQ10B	0	0	0	0	1
ENSG00000003509	TCGA-UVM	NDUFAF7	0	0	0	0	1
ENSG00000170837	TCGA-UCS	GPR27	0	0	0	0	1
ENSG00000182132	TCGA-SKCM	KCNIP1	0	0	0	0	1
ENSG00000173464	TCGA-BRCA	RNASE11	0	0	0	0	1
ENSG00000147885	TCGA-ESCA	IFNA16	0	0	0	0	1
ENSG00000163879	TCGA-BRCA	DNALI1	0	0	0	0	1
ENSG00000117394	TCGA-BRCA	SLC2A1	0	0	0	0	1
ENSG00000147799	TCGA-LUAD	ARHGAP39	0	0	0	0	1
ENSG00000151239	TCGA-PCPG	TWF1	0	0	0	0	1
ENSG00000196632	TCGA-THCA	WNK3	0	0	0	0	1
ENSG00000143194	TCGA-PAAD	MAEL	0	0	0	0	1
ENSG00000136197	TCGA-LGG	C7orf25	0	0	0	0	1
ENSG00000130921	TCGA-PCPG	C12orf65	0	0	0	0	1
ENSG00000128833	TCGA-TGCT	MYO5C	0	0	0	0	1
ENSG00000151694	TCGA-BLCA	ADAM17	0	0	0	0	1
ENSG00000156869	TCGA-LGG	FRRS1	0	0	0	0	1
ENSG00000049167	TCGA-SARC	ERCC8	0	0	0	0	1
ENSG00000131019	TCGA-LUAD	ULBP3	0	0	0	0	1
ENSG00000110484	TCGA-BRCA	SCGB2A2	0	0	0	0	1
ENSG00000171385	TCGA-MESO	KCND3	0	0	0	0	1
ENSG00000160051	TCGA-BRCA	IQCC	0	0	0	0	1
ENSG00000203995	TCGA-PAAD	ZYG11A	0	0	0	0	1
ENSG00000197872	TCGA-TGCT	FAM49A	0	0	0	0	1
ENSG00000185414	TCGA-LGG	MRPL30	0	0	0	0	1
ENSG00000204569	TCGA-BLCA	PPP1R10	0	0	0	0	1
ENSG00000182631	TCGA-TGCT	RXFP3	0	0	0	0	1
ENSG00000167393	TCGA-PAAD	PPP2R3B	0	0	0	0	1
ENSG00000185379	TCGA-UCEC	RAD51D	0	0	0	0	1
ENSG00000151023	TCGA-LGG	ENKUR	0	0	0	0	1
ENSG00000125503	TCGA-BRCA	PPP1R12C	0	0	0	0	1
ENSG00000163738	TCGA-BRCA	MTHFD2L	0	0	0	0	1
ENSG00000088970	TCGA-ACC	PLK1S1	0	0	0	0	1
ENSG00000123171	TCGA-MESO	CCDC70	0	0	0	0	1
ENSG00000144848	TCGA-KIRC	ATG3	0	0	0	0	1
ENSG00000124786	TCGA-COAD	SLC35B3	0	0	0	0	1
ENSG00000081026	TCGA-LAML	MAGI3	0	0	0	0	1
ENSG00000148482	TCGA-PAAD	SLC39A12	0	0	0	0	1
ENSG00000139133	TCGA-BRCA	ALG10	0	0	0	0	1
ENSG00000155367	TCGA-UVM	PPM1J	0	0	0	0	1
ENSG00000196081	TCGA-ESCA	ZNF724P	0	0	0	0	1
ENSG00000269858	TCGA-BRCA	EGLN2	0	0	0	0	1
ENSG00000213639	TCGA-UVM	PPP1CB	0	0	0	0	1
ENSG00000180190	TCGA-PAAD	TDRP	0	0	0	0	1
ENSG00000153250	TCGA-PRAD	RBMS1	0	0	0	0	1
ENSG00000158092	TCGA-UCEC	NCK1	0	0	0	0	1
ENSG00000172243	TCGA-UCEC	CLEC7A	0	0	0	0	1
ENSG00000151923	TCGA-LUAD	TIAL1	0	0	0	0	1
ENSG00000113593	TCGA-PCPG	PPWD1	0	0	0	0	1
ENSG00000104388	TCGA-BRCA	RAB2A	0	0	0	0	1
ENSG00000185875	TCGA-MESO	THNSL1	0	0	0	0	1
ENSG00000204472	TCGA-PCPG	AIF1	0	0	0	0	1
ENSG00000124596	TCGA-BRCA	OARD1	0	0	0	0	1
ENSG00000126903	TCGA-DLBC	SLC10A3	0	0	0	0	1
ENSG00000139178	TCGA-UCS	C1RL	0	0	0	0	1
ENSG00000146233	TCGA-PRAD	CYP39A1	0	0	0	0	1
ENSG00000167397	TCGA-BRCA	VKORC1	0	0	0	0	1
ENSG00000263464	TCGA-BRCA	PPIAL4C	0	0	0	0	1
ENSG00000102387	TCGA-ACC	TAF7L	0	0	0	0	1
ENSG00000113946	TCGA-PAAD	CLDN16	0	0	0	0	1
ENSG00000154548	TCGA-BRCA	SRSF12	0	0	0	0	1
ENSG00000104442	TCGA-ACC	ARMC1	0	0	0	0	1
ENSG00000149654	TCGA-LGG	CDH22	0	0	0	0	1
ENSG00000197891	TCGA-BRCA	SLC22A12	0	0	0	0	1
ENSG00000278828	TCGA-BLCA	H3C10	0	0	0	0	1
ENSG00000113722	TCGA-LIHC	CDX1	0	0	0	0	1
ENSG00000105472	TCGA-LGG	CLEC11A	0	0	0	0	1
ENSG00000106018	TCGA-UCEC	VIPR2	0	0	0	0	1
ENSG00000125484	TCGA-PAAD	GTF3C4	0	0	0	0	1
ENSG00000101361	TCGA-UCEC	NOP56	0	0	0	0	1
ENSG00000141200	TCGA-TGCT	KIF2B	0	0	0	0	1
ENSG00000277858	TCGA-SKCM	H2AB2	0	0	0	0	1
ENSG00000106819	TCGA-BRCA	ASPN	0	0	0	0	1
ENSG00000146776	TCGA-BRCA	ATXN7L1	0	0	0	0	1
ENSG00000100626	TCGA-SARC	GALNT16	0	0	0	0	1
ENSG00000162413	TCGA-ACC	KLHL21	0	0	0	0	1
ENSG00000149781	TCGA-UCEC	FERMT3	0	0	0	0	1
ENSG00000197497	TCGA-LUSC	ZNF665	0	0	0	0	1
ENSG00000196505	TCGA-LUSC	GDAP2	0	0	0	0	1
ENSG00000130706	TCGA-DLBC	ADRM1	0	0	0	0	1
ENSG00000170191	TCGA-READ	NANP	0	0	0	0	1
ENSG00000118271	TCGA-UCEC	TTR	0	0	0	0	1
ENSG00000112186	TCGA-MESO	CAP2	0	0	0	0	1
ENSG00000143278	TCGA-PCPG	F13B	0	0	0	0	1
ENSG00000143384	TCGA-LUAD	MCL1	0	0	0	0	1
ENSG00000105671	TCGA-LUSC	DDX49	0	0	0	0	1
ENSG00000176383	TCGA-SKCM	B3GNT4	0	0	0	0	1
ENSG00000141744	TCGA-STAD	PNMT	0	0	0	0	1
ENSG00000234965	TCGA-SARC	SHISA8	0	0	0	0	1
ENSG00000140391	TCGA-BRCA	TSPAN3	0	0	0	0	1
ENSG00000113282	TCGA-BRCA	CLINT1	0	0	0	0	1
ENSG00000168807	TCGA-UVM	SNTB2	0	0	0	0	1
ENSG00000144445	TCGA-LUSC	KANSL1L	0	0	0	0	1
ENSG00000130037	TCGA-PAAD	KCNA5	0	0	0	0	1
ENSG00000167081	TCGA-SARC	PBX3	0	0	0	0	1
ENSG00000113575	TCGA-LUAD	PPP2CA	0	0	0	0	1
ENSG00000205542	TCGA-PAAD	TMSB4X	0	0	0	0	1
ENSG00000172794	TCGA-SKCM	RAB37	0	0	0	0	1
ENSG00000170523	TCGA-KIRC	KRT83	0	0	0	0	1
ENSG00000151718	TCGA-PCPG	WWC2	0	0	0	0	1
ENSG00000138061	TCGA-PAAD	CYP1B1	0	0	0	0	1
ENSG00000158125	TCGA-KIRC	XDH	0	0	0	0	1
ENSG00000153896	TCGA-SARC	ZNF599	0	0	0	0	1
ENSG00000126067	TCGA-BRCA	PSMB2	0	0	0	0	1
ENSG00000115687	TCGA-PAAD	PASK	0	0	0	0	1
ENSG00000176358	TCGA-LAML	TAC4	0	0	0	0	1
ENSG00000154227	TCGA-READ	CERS3	0	0	0	0	1
ENSG00000153914	TCGA-PCPG	SREK1	0	0	0	0	1
ENSG00000013375	TCGA-PAAD	PGM3	0	0	0	0	1
ENSG00000179751	TCGA-PAAD	SYCN	0	0	0	0	1
ENSG00000188916	TCGA-BRCA	FAM196A	0	0	0	0	1
ENSG00000103023	TCGA-LAML	PRSS54	0	0	0	0	1
ENSG00000177693	TCGA-HNSC	OR4F4	0	0	0	0	1
ENSG00000168404	TCGA-LIHC	MLKL	0	0	0	0	1
ENSG00000213995	TCGA-LIHC	CARKD	0	0	0	0	1
ENSG00000180953	TCGA-PRAD	ST20	0	0	0	0	1
ENSG00000068784	TCGA-UCEC	SRBD1	0	0	0	0	1
ENSG00000142751	TCGA-ACC	GPN2	0	0	0	0	1
ENSG00000129226	TCGA-PAAD	CD68	0	0	0	0	1
ENSG00000132740	TCGA-DLBC	IGHMBP2	0	0	0	0	1
ENSG00000164649	TCGA-BLCA	CDCA7L	0	0	0	0	1
ENSG00000179085	TCGA-PAAD	DPM3	0	0	0	0	1
ENSG00000273749	TCGA-MESO	CYFIP1	0	0	0	0	1
ENSG00000106789	TCGA-BRCA	CORO2A	0	0	0	0	1
ENSG00000214511	TCGA-PAAD	HIGD1C	0	0	0	0	1
ENSG00000169992	TCGA-LGG	NLGN2	0	0	0	0	1
ENSG00000175322	TCGA-PAAD	ZNF519	0	0	0	0	1
ENSG00000042317	TCGA-MESO	SPATA7	0	0	0	0	1
ENSG00000110888	TCGA-UCS	CAPRIN2	0	0	0	0	1
ENSG00000119946	TCGA-HNSC	CNNM1	0	0	0	0	1
ENSG00000158516	TCGA-READ	CPA2	0	0	0	0	1
ENSG00000171466	TCGA-PAAD	ZNF562	0	0	0	0	1
ENSG00000145681	TCGA-BRCA	HAPLN1	0	0	0	0	1
ENSG00000144290	TCGA-KIRC	SLC4A10	0	0	0	0	1
ENSG00000175544	TCGA-TGCT	CABP4	0	0	0	0	1
ENSG00000176009	TCGA-KIRC	ASCL3	0	0	0	0	1
ENSG00000180530	TCGA-PRAD	NRIP1	0	0	0	0	1
ENSG00000212128	TCGA-MESO	TAS2R13	0	0	0	0	1
ENSG00000173334	TCGA-LUSC	TRIB1	0	0	0	0	1
ENSG00000106733	TCGA-PAAD	NMRK1	0	0	0	0	1
ENSG00000130653	TCGA-MESO	PNPLA7	0	0	0	0	1
ENSG00000143971	TCGA-LIHC	ETAA1	0	0	0	0	1
ENSG00000226761	TCGA-STAD	TAS2R46	0	0	0	0	1
ENSG00000139631	TCGA-PCPG	CSAD	0	0	0	0	1
ENSG00000038532	TCGA-PRAD	CLEC16A	0	0	0	0	1
ENSG00000121039	TCGA-LGG	RDH10	0	0	0	0	1
ENSG00000142534	TCGA-BRCA	RPS11	0	0	0	0	1
ENSG00000082781	TCGA-BRCA	ITGB5	0	0	0	0	1
ENSG00000106080	TCGA-BRCA	FKBP14	0	0	0	0	1
ENSG00000135821	TCGA-BRCA	GLUL	0	0	0	0	1
ENSG00000153291	TCGA-PAAD	SLC25A27	0	0	0	0	1
ENSG00000126461	TCGA-GBM	SCAF1	0	0	0	0	1
ENSG00000132286	TCGA-MESO	TIMM10B	0	0	0	0	1
ENSG00000115073	TCGA-DLBC	ACTR1B	0	0	0	0	1
ENSG00000164329	TCGA-LGG	PAPD4	0	0	0	0	1
ENSG00000134253	TCGA-PRAD	TRIM45	0	0	0	0	1
ENSG00000180998	TCGA-COAD	GPR137C	0	0	0	0	1
ENSG00000156973	TCGA-PAAD	PDE6D	0	0	0	0	1
ENSG00000280987	TCGA-PCPG	MATR3	0	0	0	0	1
ENSG00000101327	TCGA-PCPG	PDYN	0	0	0	0	1
ENSG00000000457	TCGA-PCPG	SCYL3	0	0	0	0	1
ENSG00000221836	TCGA-LUSC	OR2A5	0	0	0	0	1
ENSG00000123933	TCGA-LUAD	MXD4	0	0	0	0	1
ENSG00000134343	TCGA-BRCA	ANO3	0	0	0	0	1
ENSG00000163918	TCGA-LUSC	RFC4	0	0	0	0	1
ENSG00000162063	TCGA-PCPG	CCNF	0	0	0	0	1
ENSG00000164114	TCGA-ACC	MAP9	0	0	0	0	1
ENSG00000205981	TCGA-LUAD	DNAJC19	0	0	0	0	1
ENSG00000119231	TCGA-PRAD	SENP5	0	0	0	0	1
ENSG00000198833	TCGA-PCPG	UBE2J1	0	0	0	0	1
ENSG00000162365	TCGA-ESCA	CYP4A22	0	0	0	0	1
ENSG00000135973	TCGA-UCEC	GPR45	0	0	0	0	1
ENSG00000183421	TCGA-BRCA	RIPK4	0	0	0	0	1
ENSG00000177076	TCGA-PAAD	ACER2	0	0	0	0	1
ENSG00000204257	TCGA-LAML	HLA-DMA	0	0	0	0	1
ENSG00000008838	TCGA-HNSC	MED24	0	0	0	0	1
ENSG00000162105	TCGA-SKCM	SHANK2	0	0	0	0	1
ENSG00000122218	TCGA-CESC	COPA	0	0	0	0	1
ENSG00000125508	TCGA-PAAD	SRMS	0	0	0	0	1
ENSG00000217555	TCGA-PRAD	CKLF	0	0	0	0	1
ENSG00000125255	TCGA-BRCA	SLC10A2	0	0	0	0	1
ENSG00000161992	TCGA-UCEC	C16orf11	0	0	0	0	1
ENSG00000065802	TCGA-BLCA	ASB1	0	0	0	0	1
ENSG00000147642	TCGA-BRCA	SYBU	0	0	0	0	1
ENSG00000196465	TCGA-SKCM	MYL6B	0	0	0	0	1
ENSG00000149557	TCGA-PCPG	FEZ1	0	0	0	0	1
ENSG00000092010	TCGA-BRCA	PSME1	0	0	0	0	1
ENSG00000143507	TCGA-UCEC	DUSP10	0	0	0	0	1
ENSG00000014123	TCGA-LGG	UFL1	0	0	0	0	1
ENSG00000130479	TCGA-LIHC	MAP1S	0	0	0	0	1
ENSG00000180638	TCGA-BRCA	SLC47A2	0	0	0	0	1
ENSG00000243649	TCGA-KICH	CFB	0	0	0	0	1
ENSG00000147251	TCGA-BRCA	DOCK11	0	0	0	0	1
ENSG00000213420	TCGA-LUSC	GPC2	0	0	0	0	1
ENSG00000062370	TCGA-LUAD	ZNF112	0	0	0	0	1
ENSG00000230510	TCGA-PAAD	PPP5D1	0	0	0	0	1
ENSG00000163754	TCGA-ACC	GYG1	0	0	0	0	1
ENSG00000163792	TCGA-PCPG	TCF23	0	0	0	0	1
ENSG00000277791	TCGA-PCPG	PSMB3	0	0	0	0	1
ENSG00000185823	TCGA-GBM	NPAP1	0	0	0	0	1
ENSG00000274391	TCGA-STAD	TPTE	0	0	0	0	1
ENSG00000153044	TCGA-BRCA	CENPH	0	0	0	0	1
ENSG00000023909	TCGA-BRCA	GCLM	0	0	0	0	1
ENSG00000124688	TCGA-KIRC	MAD2L1BP	0	0	0	0	1
ENSG00000171357	TCGA-LIHC	LURAP1	0	0	0	0	1
ENSG00000124659	TCGA-BRCA	TBCC	0	0	0	0	1
ENSG00000188580	TCGA-PRAD	NKAIN2	0	0	0	0	1
ENSG00000174720	TCGA-STAD	LARP7	0	0	0	0	1
ENSG00000197785	TCGA-PRAD	ATAD3A	0	0	0	0	1
ENSG00000150687	TCGA-DLBC	PRSS23	0	0	0	0	1
ENSG00000070808	TCGA-LUAD	CAMK2A	0	0	0	0	1
ENSG00000034510	TCGA-LUAD	TMSB10	0	0	0	0	1
ENSG00000176749	TCGA-LUAD	CDK5R1	0	0	0	0	1
ENSG00000171346	TCGA-LUSC	KRT15	0	0	0	0	1
ENSG00000226288	TCGA-SKCM	OR52I2	0	0	0	0	1
ENSG00000167978	TCGA-PCPG	SRRM2	0	0	0	0	1
ENSG00000135486	TCGA-PAAD	HNRNPA1	0	0	0	0	1
ENSG00000184076	TCGA-PAAD	UQCR10	0	0	0	0	1
ENSG00000147677	TCGA-UCS	EIF3H	0	0	0	0	1
ENSG00000150961	TCGA-LUAD	SEC24D	0	0	0	0	1
ENSG00000105613	TCGA-LUAD	MAST1	0	0	0	0	1
ENSG00000108465	TCGA-UCS	CDK5RAP3	0	0	0	0	1
ENSG00000080298	TCGA-BRCA	RFX3	0	0	0	0	1
ENSG00000256683	TCGA-STAD	ZNF350	0	0	0	0	1
ENSG00000137714	TCGA-COAD	FDX1	0	0	0	0	1
ENSG00000178462	TCGA-SARC	TUBAL3	0	0	0	0	1
ENSG00000130643	TCGA-STAD	CALY	0	0	0	0	1
ENSG00000143079	TCGA-LGG	CTTNBP2NL	0	0	0	0	1
ENSG00000100307	TCGA-MESO	CBX7	0	0	0	0	1
ENSG00000101265	TCGA-SARC	RASSF2	0	0	0	0	1
ENSG00000158055	TCGA-PRAD	GRHL3	0	0	0	0	1
ENSG00000185420	TCGA-KIRC	SMYD3	0	0	0	0	1
ENSG00000130830	TCGA-BRCA	MPP1	0	0	0	0	1
ENSG00000257335	TCGA-BRCA	MGAM	0	0	0	0	1
ENSG00000143612	TCGA-LUSC	C1orf43	0	0	0	0	1
ENSG00000188404	TCGA-MESO	SELL	0	0	0	0	1
ENSG00000196850	TCGA-UCS	PPTC7	0	0	0	0	1
ENSG00000119138	TCGA-PAAD	KLF9	0	0	0	0	1
ENSG00000102805	TCGA-KIRC	CLN5	0	0	0	0	1
ENSG00000187527	TCGA-SARC	ATP13A5	0	0	0	0	1
ENSG00000168259	TCGA-SKCM	DNAJC7	0	0	0	0	1
ENSG00000145293	TCGA-LUSC	ENOPH1	0	0	0	0	1
ENSG00000110660	TCGA-PAAD	SLC35F2	0	0	0	0	1
ENSG00000189326	TCGA-PAAD	SPANXN4	0	0	0	0	1
ENSG00000072803	TCGA-LUSC	FBXW11	0	0	0	0	1
ENSG00000104331	TCGA-BRCA	IMPAD1	0	0	0	0	1
ENSG00000158006	TCGA-LUSC	PAFAH2	0	0	0	0	1
ENSG00000160753	TCGA-BRCA	RUSC1	0	0	0	0	1
ENSG00000183873	TCGA-PCPG	SCN5A	0	0	0	0	1
ENSG00000115289	TCGA-STAD	PCGF1	0	0	0	0	1
ENSG00000159063	TCGA-BRCA	ALG8	0	0	0	0	1
ENSG00000128645	TCGA-MESO	HOXD1	0	0	0	0	1
ENSG00000188508	TCGA-PAAD	KRTDAP	0	0	0	0	1
ENSG00000103160	TCGA-TGCT	HSDL1	0	0	0	0	1
ENSG00000178997	TCGA-STAD	EXD1	0	0	0	0	1
ENSG00000123975	TCGA-LUSC	CKS2	0	0	0	0	1
ENSG00000131263	TCGA-MESO	RLIM	0	0	0	0	1
ENSG00000174136	TCGA-BLCA	RGMB	0	0	0	0	1
ENSG00000197045	TCGA-STAD	GMFB	0	0	0	0	1
ENSG00000236287	TCGA-LUAD	ZBED5	0	0	0	0	1
ENSG00000181649	TCGA-STAD	PHLDA2	0	0	0	0	1
ENSG00000163319	TCGA-BRCA	MRPS18C	0	0	0	0	1
ENSG00000146540	TCGA-KIRC	C7orf50	0	0	0	0	1
ENSG00000135972	TCGA-STAD	MRPS9	0	0	0	0	1
ENSG00000011590	TCGA-SARC	ZBTB32	0	0	0	0	1
ENSG00000185504	TCGA-LUSC	C17orf70	0	0	0	0	1
ENSG00000114859	TCGA-KIRC	CLCN2	0	0	0	0	1
ENSG00000159733	TCGA-TGCT	ZFYVE28	0	0	0	0	1
ENSG00000088812	TCGA-THCA	ATRN	0	0	0	0	1
ENSG00000170745	TCGA-KIRC	KCNS3	0	0	0	0	1
ENSG00000108179	TCGA-TGCT	PPIF	0	0	0	0	1
ENSG00000094880	TCGA-MESO	CDC23	0	0	0	0	1
ENSG00000284194	TCGA-BRCA	SCO2	0	0	0	0	1
ENSG00000105388	TCGA-LUSC	CEACAM5	0	0	0	0	1
ENSG00000233670	TCGA-BRCA	PIRT	0	0	0	0	1
ENSG00000005022	TCGA-TGCT	SLC25A5	0	0	0	0	1
ENSG00000156030	TCGA-LUAD	ELMSAN1	0	0	0	0	1
ENSG00000214595	TCGA-LUAD	EML6	0	0	0	0	1
ENSG00000268447	TCGA-LGG	SSX2B	0	0	0	0	1
ENSG00000174579	TCGA-LUAD	MSL2	0	0	0	0	1
ENSG00000171714	TCGA-LUAD	ANO5	0	0	0	0	1
ENSG00000106211	TCGA-UCS	HSPB1	0	0	0	0	1
ENSG00000167984	TCGA-TGCT	NLRC3	0	0	0	0	1
ENSG00000137834	TCGA-PAAD	SMAD6	0	0	0	0	1
ENSG00000070476	TCGA-MESO	ZXDC	0	0	0	0	1
ENSG00000007402	TCGA-UVM	CACNA2D2	0	0	0	0	1
ENSG00000130340	TCGA-BRCA	SNX9	0	0	0	0	1
ENSG00000152784	TCGA-PCPG	PRDM8	0	0	0	0	1
ENSG00000168778	TCGA-GBM	TCTN2	0	0	0	0	1
ENSG00000155252	TCGA-BLCA	PI4K2A	0	0	0	0	1
ENSG00000134508	TCGA-SARC	CABLES1	0	0	0	0	1
ENSG00000196171	TCGA-BRCA	OR6K2	0	0	0	0	1
ENSG00000149231	TCGA-PAAD	CCDC82	0	0	0	0	1
ENSG00000267618	TCGA-UVM	RAD51L3-RFFL	0	0	0	0	1
ENSG00000129988	TCGA-PCPG	LBP	0	0	0	0	1
ENSG00000118526	TCGA-PRAD	TCF21	0	0	0	0	1
ENSG00000183856	TCGA-TGCT	IQGAP3	0	0	0	0	1
ENSG00000090686	TCGA-LUSC	USP48	0	0	0	0	1
ENSG00000174576	TCGA-TGCT	NPAS4	0	0	0	0	1
ENSG00000169306	TCGA-LUAD	IL1RAPL1	0	0	0	0	1
ENSG00000182022	TCGA-TGCT	CHST15	0	0	0	0	1
ENSG00000156983	TCGA-PAAD	BRPF1	0	0	0	0	1
ENSG00000116786	TCGA-UCEC	PLEKHM2	0	0	0	0	1
ENSG00000006704	TCGA-PAAD	GTF2IRD1	0	0	0	0	1
ENSG00000085719	TCGA-BLCA	CPNE3	0	0	0	0	1
ENSG00000117151	TCGA-PAAD	CTBS	0	0	0	0	1
ENSG00000133980	TCGA-SARC	VRTN	0	0	0	0	1
ENSG00000146376	TCGA-LUSC	ARHGAP18	0	0	0	0	1
ENSG00000099814	TCGA-COAD	CEP170B	0	0	0	0	1
ENSG00000139445	TCGA-PAAD	FOXN4	0	0	0	0	1
ENSG00000137413	TCGA-MESO	TAF8	0	0	0	0	1
ENSG00000134594	TCGA-BLCA	RAB33A	0	0	0	0	1
ENSG00000235268	TCGA-SARC	KDM4E	0	0	0	0	1
ENSG00000126756	TCGA-UCEC	UXT	0	0	0	0	1
ENSG00000130590	TCGA-LUSC	SAMD10	0	0	0	0	1
